# Pangenome and Transcriptomic Analysis Revealed Distinct Virulence Genes Profiles and Infection Responses in *Shigella Sonnei* and *Shigella Flexneri*

**DOI:** 10.1101/2024.08.22.609085

**Authors:** Bao Chi Wong, Wei Yee Wee, Hock Siew Tan

## Abstract

Shigellosis, a major cause of diarrheal death, is predominantly caused by *Shigella flexneri* and *Shigella sonnei*. Notably, *S. sonnei* has begun to overtake *S. flexneri* in incidence worldwide. We conducted a comparative pangenome and transcriptomic analysis of these two species using the well-established model *Caenorhabditis elegans* as an infection model to explore this shift. Pangenome analysis of 46 *S. sonnei* and 111 *S. flexneri* strains revealed that *S. sonnei* has more core genes (44%) than *S. flexneri* (13.6%). Additionally, *S. sonnei,* but not *S. flexneri,* has core virulence genes. The transcriptomic study during *C. elegans* infection showed that *S. sonnei* significantly upregulates the ferric enterobactin outer membrane transporter (*fepA*) and other metabolic processes (sulfur, thiamine and arginine). In contrast, *S. flexneri* upregulates regulatory genes involved in biofilm formation, transcription, cellular processes, and cell communication. These findings suggest that *S. sonnei*’s ability to upregulate specific genes, including *fepA,* may confer a competitive advantage over *S. flexneri*. These findings provide a comprehensive understanding of the genetic and functional adaptations that may contribute to the global epidemiological shift from *S. flexneri* to *S. sonnei*, underscoring the need for further research into the mechanisms driving *S. sonnei*’s increased virulence and adaptability.
