## Supplementary Table for "Pangenome and Transcriptomic Analysis Revealed Distinct Virulence Genes Profiles and Infection Responses in *Shigella Sonnei* and *Shigella Flexneri*"

### Sheet: ST1
Supplementary Table 1: List of the genomes used in this analysis.
Strain name	Assembly Name	Assembly Accession	BioProject	BioSample	Size	Submission Date
SS_0401930105	ASM1314680v1	GCF_013146805.1	PRJNA578858	SAMN14133041	4873589	2020-05-22
SS_0401952027	ASM1314674v1	GCF_013146745.1	PRJNA578858	SAMN14133042	4909546	2020-05-22
SS_09163633	ASM1314676v1	GCF_013146765.1	PRJNA578858	SAMN14133045	4942870	2020-05-22
SS_1205-3131	ASM1314718v1	GCF_013147185.1	PRJNA578858	SAMN14133044	4967371	2020-05-22
SS_1502196	ASM2537001v1	GCA_025370015.1	PRJNA315192	SAMN22657138	4989946	2022-09-22
SS_1519721	ASM2536999v1	GCA_025369995.1	PRJNA315192	SAMN22962688	5223330	2022-09-22
SS_1519755	ASM2078795v2	GCA_020787955.2	PRJNA315192	SAMN22962676	5203025	2022-09-22
SS_1527837	ASM2087445v2	GCA_020874455.2	PRJNA315192	SAMN23134809	5116727	2022-09-22
SS_1527854	ASM2458289v1	GCA_024582895.1	PRJNA315192	SAMN23134804	5219548	2022-08-07
SS_1534306	ASM2098600v2	GCA_020986005.2	PRJNA315192	SAMN23441105	5202059	2022-09-22
SS_1538007	ASM2106598v2	GCA_021065985.2	PRJNA315192	SAMN23569621	5310033	2022-09-22
SS_1538717	ASM2105142v2	GCA_021051425.2	PRJNA315192	SAMN23605158	5201860	2022-09-22
SS_19-0820-1561	ASM1314706v1	GCF_013147065.1	PRJNA578858	SAMN14133037	4881506	2020-05-22
SS_19-0821-3486	ASM1314684v1	GCF_013146845.1	PRJNA578858	SAMN14133038	4934123	2020-05-22
SS_19-1125-3493	ASM1314678v1	GCF_013146785.1	PRJNA578858	SAMN14133048	4873610	2020-05-22
SS_2015AM-1099	ASM214263v1	GCF_002142635.1	PRJNA218110	SAMN06843643	4935567	2017-05-16
SS_2015C-3566	ASM222462v1	GCF_002224625.1	PRJNA218110	SAMN06843644	4949228	2017-07-24
SS_2015C-3794	ASM222460v1	GCF_002224605.1	PRJNA218110	SAMN06843645	4906574	2017-07-24
SS_3123885	ASM1314672v1	GCA_013146725.1	PRJNA578858	SAMN14133047	4636384	2020-05-22
SS_506	ASM1320148v1	GCF_013201485.1	PRJNA278886	SAMN07663113	5344107	2020-06-01
SS_53G	ASM28371v1	GCF_000283715.1	PRJEA78129	SAMEA2272161	5220473	2012-01-31
SS_6207	ASM1472579v1	GCF_014725795.1	PRJNA599490	SAMN16084720	5015190	2020-09-24
SS_6607-69	ASM993151v2	GCF_009931515.1	PRJNA578858	SAMN13075194	4948444	2020-06-03
SS_6904-27	ASM993149v2	GCF_009931495.1	PRJNA578858	SAMN13075195	4873523	2020-06-03
SS_7111-69	ASM1314716v1	GCF_013147165.1	PRJNA578858	SAMN14133046	4940233	2020-05-22
SS_75-02	ASM215090v1	GCF_002150905.1	PRJNA369464	SAMN06286561	5224048	2017-05-19
SS_866	ASM326524v1	GCF_003265245.1	PRJNA396190	SAMN07423557	4962707	2018-06-26
SS_893916	ASM1659871v1	GCA_016598715.1	PRJNA687669	SAMN17152229	4813904	2021-01-10
SS_AR_0030	ASM360642v1	GCF_003606425.1	PRJNA292901	SAMN04014871	5133239	2018-10-02
SS_AR-0426	ASM872721v1	GCF_008727215.1	PRJNA562719	SAMN12648976	4962700	2019-09-29
SS_ATCC29930	ASM295039v1	GCF_002950395.1	PRJNA218110	SAMN08330284	4994001	2018-02-23
SS_AUSMDU00010534	ASM966451v1	GCF_009664515.1	PRJNA556438	SAMN13191651	5107412	2019-11-17
SS_CFSAN030807	ASM244253v1	GCF_002442535.1	PRJNA273284	SAMN03612247	5062953	2017-10-04
SS_CIP_106347	ASM2590845v1	GCF_025908455.1	PRJNA890640	SAMN31285702	5052585	2022-10-30
SS_FDAARGOS_524	ASM385511v1	GCF_003855115.1	PRJNA231221	SAMN10163218	4953095	2018-12-02
SS_FDAARGOS_715	ASM972999v1	GCF_009729995.1	PRJNA231221	SAMN11056430	5109793	2019-12-05
SS_FDAARGOS_90	ASM155829v2	GCF_001558295.2	PRJNA231221	SAMN03996263	4988340	2018-02-23
SS_FORC_011	ASM151885v1	GCF_001518855.1	PRJNA272666	SAMN03284775	5132711	2016-01-20
SS_KCCM-41282	ASM710638v1	GCF_007106385.1	PRJNA553268	SAMN12233355	4926411	2019-07-18
SS_L4094	ASM1314720v1	GCF_013147205.1	PRJNA578858	SAMN14133043	4969386	2020-05-22
SS_PartP_Ssonnei-RM8376	ASM2287006v1	GCF_022870065.1	PRJNA605254	SAMN14078807	4917056	2022-04-11
SS_S17BD05200	ASM2601618v1	GCF_026016185.1	PRJNA846333	SAMN28885477	4861294	2022-11-07
SS_S17BD06357	ASM2601616v1	GCF_026016165.1	PRJNA846333	SAMN28885482	4887477	2022-11-07
SS_SE6-1	ASM1337481v1	GCF_013374815.1	PRJNA639662	SAMN15244675	4762774	2020-06-27
SS_Ss046	ASM9252v1	GCF_000092525.1	PRJNA13151	SAMN02603602	5055316	2007-04-05
SS_UKMCC1015	ASM1421793v1	GCF_014217935.1	PRJNA643901	SAMN15437744	4935775	2020-08-17
SF_04-3145	ASM294925v1	GCF_002949255.1	PRJNA218110	SAMN08330280	4640240	2018-02-23
SF_1480880	ASM2035738v2	GCA_020357385.2	PRJNA315192	SAMN22065587	4959450	2022-08-08
SF_1489814	ASM2046322v2	GCA_020463225.2	PRJNA315192	SAMN22214596	4956782	2022-08-08
SF_1533114	ASM2096923v2	GCA_020969235.2	PRJNA315192	SAMN23412680	4954902	2022-08-08
SF_1538008	ASM2106512v2	GCA_021065125.2	PRJNA315192	SAMN23571008	4968734	2022-08-08
SF_1538020	ASM2106510v2	GCA_021065105.2	PRJNA315192	SAMN23571010	4961635	2022-08-08
SF_1540523	ASM2108910v2	GCA_021089105.2	PRJNA315192	SAMN23706802	4959565	2022-08-08
SF_1573332	ASM2203031v2	GCA_022030315.2	PRJNA315192	SAMN25689441	4949099	2022-08-08
SF_1a_str-0228	ASM157812v1	GCF_001578125.1	PRJNA288250	SAMN03797406	4853344	2016-03-01
SF_1a_str-0439	ASM224011v1	GCF_002240115.1	PRJNA356334	SAMN06111927	4904083	2017-08-02
SF_1a_str-0670	ASM224013v1	GCF_002240135.1	PRJNA377966	SAMN06478366	4899768	2017-08-02
SF_1b_str-A-10383	ASM3050607v1	GCF_030506075.1	PRJNA780545	SAMN35361130	4901496	2023-07-19
SF_1b_str-A-6817	ASM3050605v1	GCF_030506055.1	PRJNA780545	SAMN35361133	4725688	2023-07-19
SF_1c_str-Y394	ASM244299v2	GCF_002442995.2	PRJNA382451	SAMN06706581	4816793	2019-08-20
SF_2002017	ASM2224v1	GCF_000022245.1	PRJNA33639	SAMN02603122	4894492	2009-12-24
SF_2003036	ASM74395v1	GCF_000743955.1	PRJNA186498	SAMN02999960	4595814	2014-08-27
SF_2013C-3749	ASM1023148v1	GCF_010231485.1	PRJNA218110	SAMN10702679	4948477	2020-02-06
SF_2016AM-0877	ASM371977v1	GCF_003719775.1	PRJNA218110	SAMN10260858	4941302	2018-11-11
SF_2457T	ASM3167223v1	GCA_031672235.1	PRJNA851422	SAMN29224628	5048969	2023-09-19
SF_253912	ASM1401211v2	GCA_014012115.2	PRJNA315192	SAMN06006192	4844225	2022-08-08
SF_2a_str-2457T	ASM740v1	GCF_000007405.1	PRJNA408	SAMN02604096	4599354	2003-04-22
SF_2a_str-301	ASM692v2	GCF_000006925.2	PRJNA310	SAMN02603599	4828820	2011-08-03
SF_2a_str-981	ASM158017v1	GCF_001580175.1	PRJNA288243	SAMN03796074	4891752	2016-03-03
SF_2a_str-ATCC29903	ASM295021v1	GCF_002950215.1	PRJNA218110	SAMN08330274	4938295	2018-02-26
SF_2a_str-Sflex21-42	ASM2962549v1	GCF_029625495.1	PRJNA947612	SAMN33861938	4980722	2023-04-09
SF_2aT32	ASM3058245v1	GCF_030582455.1	PRJNA884322	SAMN31018853	4894645	2023-08-02
SF_3160_NCHU22	ASM2286984v1	GCF_022869845.1	PRJNA821625	SAMN27117281	4954324	2022-04-11
SF_3a_83	83	GCF_904066025.1	PRJEB39785	SAMEA7160008	4825805	2020-10-02
SF_3a_str-888048	ASM1659867v1	GCF_016598675.1	PRJNA687663	SAMN17152196	4519004	2021-01-10
SF_4c_0702	ASM224009v1	GCF_002240095.1	PRJNA356348	SAMN06112243	4767656	2017-08-02
SF_4c_str-1205	ASM157996v1	GCF_001579965.1	PRJNA288251	SAMN03797408	5196066	2016-03-03
SF_4c_str-1602	ASM224007v1	GCF_002240075.1	PRJNA356350	SAMN06112245	4980844	2017-08-02
SF_5_str-8401	ASM1358v1	GCF_000013585.1	PRJNA16375	SAMN02603604	4574284	2006-07-21
SF_5908-2	ASM993147v1	GCF_009931475.1	PRJNA578858	SAMN13075196	4686959	2020-01-27
SF_5a_str-M90T	ASM479958v1	GCF_004799585.1	PRJNA510559	SAMN10608416	4828909	2019-04-18
SF_61-4982	ASM295023v1	GCF_002950235.1	PRJNA218110	SAMN08330275	4691171	2018-02-23
SF_64-5500	ASM294951v1	GCF_002949515.1	PRJNA218110	SAMN08330278	4841193	2018-02-23
SF_74-1170	ASM295025v1	GCF_002950255.1	PRJNA218110	SAMN08330276	4984826	2018-02-23
SF_7b_str-94-3007	ASM274163v1	GCF_002741635.1	PRJNA218110	SAMN07702430	4906368	2017-11-02
SF_832704	ASM1383736v2	GCA_013837365.2	PRJNA315192	SAMN13208423	4789090	2022-08-31
SF_833385	ASM1383786v2	GCA_013837865.2	PRJNA315192	SAMN13208468	4935692	2022-08-08
SF_89-141	ASM294669v1	GCF_002946695.1	PRJNA218110	SAMN08330283	4726552	2018-02-23
SF_961332	ASM2027412v2	GCA_020274125.2	PRJNA315192	SAMN15508567	4947829	2022-08-08
SF_98-3193	ASM294969v1	GCF_002949695.1	PRJNA218110	SAMN08330279	4508802	2018-02-23
SF_A	ASM2473236v1	GCF_024732365.1	PRJNA841078	SAMN28576597	4810445	2022-08-22
SF_AR-0423	ASM872727v1	GCF_008727275.1	PRJNA562719	SAMN12648973	4852785	2019-09-29
SF_AR-0424	ASM872725v1	GCF_008727255.1	PRJNA562719	SAMN12648974	4899792	2019-09-29
SF_AR-0425	ASM872723v1	GCF_008727235.1	PRJNA562719	SAMN12648975	4787823	2019-09-29
SF_AUSMDU00008332	AUSMDU00008332	GCF_900659665.1	PRJEB30677	SAMEA5210151	4943933	2019-02-12
SF_AUSMDU00008355	AUSMDU00008355	GCF_900659645.1	PRJEB30677	SAMEA5210150	4615655	2019-02-12
SF_AUSMDU00010535	ASM966453v1	GCF_009664535.1	PRJNA556438	SAMN13191650	5045617	2019-11-17
SF_AUSMDU00021847	AUSMDU00021847	GCA_903987005.1	PRJEB39384	SAMEA7060415	4829585	2020-09-16
SF_AUSMDU00022017	AUSMDU00022017	GCA_903987015.1	PRJEB39384	SAMEA7060416	4839307	2020-09-16
SF_B	ASM2473234v1	GCF_024732345.1	PRJNA841078	SAMN28576598	4810435	2022-08-22
SF_C	ASM2473232v1	GCF_024732325.1	PRJNA841078	SAMN28576599	4810430	2022-08-22
SF_C32	ASM719759v1	GCF_007197595.1	PRJNA553848	SAMN12252210	5126771	2019-07-20
SF_CMCC51574	ASM2847288v1	GCF_028472885.1	PRJNA769549	SAMN22141980	4510341	2023-02-06
SF_D	ASM2473230v1	GCF_024732305.1	PRJNA841078	SAMN28576600	4811260	2022-08-22
SF_E	ASM2473228v1	GCF_024732285.1	PRJNA841078	SAMN28576601	4811261	2022-08-22
SF_FC906	ASM217469v2	GCF_002174695.2	PRJNA385907	SAMN06920481	4655489	2019-03-26
SF_FDAARGOS_535	ASM385513v1	GCF_003855135.1	PRJNA231221	SAMN10163230	4872568	2018-12-02
SF_FDAARGOS_691	ASM1336411v1	GCF_013364115.1	PRJNA231221	SAMN11056406	4543799	2020-06-22
SF_FDAARGOS_74	ASM78373v2	GCF_000783735.2	PRJNA231221	SAMN02934526	4805861	2018-01-30
SF_G1663	ASM102185v1	GCF_001021855.1	PRJNA231092	SAMN02440121	4817311	2015-06-08
SF_M2901	ASM1340283v1	GCF_013402835.1	PRJNA599490	SAMN13753499	4995595	2020-07-12
SF_MMGSG_23	ASM3016912v1	GCF_030169125.1	PRJNA922074	SAMN32641642	4607202	2023-06-05
SF_NCTC_9728	ASM295033v1	GCF_002950335.1	PRJNA218110	SAMN08330277	4646378	2018-02-23
SF_P099	ASM2320467v1	GCF_023204675.1	PRJNA675642	SAMN16710603	4866756	2022-05-02
SF_SFL1520	ASM417118v1	GCF_004171185.1	PRJNA492813	SAMN10106138	4575536	2019-02-12
SF_Shi06HN006	ASM74399v1	GCF_000743995.1	PRJNA186503	SAMN02999961	4620903	2014-08-27
SF_STEFF_10	ASM2235432v1	GCF_022354325.1	PRJNA603241	SAMN13925528	5169969	2022-02-22
SF_STEFF_12	ASM2235430v1	GCF_022354305.1	PRJNA603241	SAMN13925529	5141117	2022-02-22
SF_STEFF_16	ASM2235424v1	GCF_022354245.1	PRJNA603241	SAMN13925532	4803987	2022-02-22
SF_STEFF_17	ASM2235422v1	GCF_022354225.1	PRJNA603241	SAMN13925533	4781552	2022-02-22
SF_STEFF_18	ASM2235360v1	GCF_022353605.1	PRJNA603241	SAMN13925534	5026865	2022-02-22
SF_STEFF_22	ASM2235356v1	GCF_022353565.1	PRJNA603241	SAMN13925537	4954168	2022-02-22
SF_STEFF_24	ASM2235354v1	GCF_022353545.1	PRJNA603241	SAMN13925538	5036766	2022-02-22
SF_STEFF_3	ASM2235434v1	GCF_022354345.1	PRJNA603241	SAMN13925527	5251788	2022-02-22
SF_STIN_80	ASM2235378v1	GCF_022353785.1	PRJNA603241	SAMN13925543	4894171	2022-02-22
SF_STIN_87	ASM2235374v1	GCF_022353745.1	PRJNA603241	SAMN13925545	5050600	2022-02-22
SF_STIN_92	ASM2235368v1	GCF_022353685.1	PRJNA603241	SAMN13925548	5311318	2022-02-22
SF_STLE1	ASM2249395v1	GCF_022493955.1	PRJNA603241	SAMN13925552	4557343	2022-03-07
SF_STLE3	ASM2249399v1	GCF_022493995.1	PRJNA603241	SAMN13925554	4980178	2022-03-07
SF_STLE4	ASM2249401v1	GCF_022494015.1	PRJNA603241	SAMN13925555	4750893	2022-03-07
SF_STLEFF_27	ASM2249403v1	GCF_022494035.1	PRJNA603241	SAMN13925556	4976683	2022-03-07
SF_STLEFF_33	ASM2249409v1	GCF_022494095.1	PRJNA603241	SAMN13925559	4754410	2022-03-07
SF_STLEFF_34	ASM2249411v1	GCF_022494115.1	PRJNA603241	SAMN13925560	5008158	2022-03-07
SF_STLEFF_35	ASM2249413v1	GCF_022494135.1	PRJNA603241	SAMN13925561	4862185	2022-03-07
SF_STLEFF_36	ASM2249415v1	GCF_022494155.1	PRJNA603241	SAMN13925562	4659002	2022-03-07
SF_STLEFF_38	ASM2249417v1	GCF_022494175.1	PRJNA603241	SAMN13925563	4823300	2022-03-07
SF_STLIN_11	ASM2249427v1	GCF_022494275.1	PRJNA603241	SAMN13925568	5154541	2022-03-07
SF_STLIN_12	ASM2249429v1	GCA_022494295.1	PRJNA603241	SAMN13925569	4967181	2022-03-07
SF_STLIN_17	ASM2249435v1	GCF_022494355.1	PRJNA603241	SAMN13925572	4789582	2022-03-07
SF_STLIN_4	ASM2249441v1	GCF_022494415.1	PRJNA603241	SAMN13925575	4943581	2022-03-07
SF_STLIN_6	ASM2249443v1	GCF_022494435.1	PRJNA603241	SAMN13925576	4998483	2022-03-07
SF_STLIN_8	ASM2249445v1	GCF_022494455.1	PRJNA603241	SAMN13925578	4805557	2022-03-07
SF_SWHEFF_59	ASM2235402v1	GCF_022354025.1	PRJNA603241	SAMN13925586	4755688	2022-02-22
SF_SWHEFF_60	ASM2235400v1	GCF_022354005.1	PRJNA603241	SAMN13925587	4943951	2022-02-22
SF_SWHEFF_64	ASM2235396v1	GCF_022353965.1	PRJNA603241	SAMN13925589	4747274	2022-02-22
SF_SWHEFF_67	ASM2235394v1	GCF_022353945.1	PRJNA603241	SAMN13925590	4722987	2022-02-22
SF_SWHEFF_71	ASM2235388v1	GCF_022353885.1	PRJNA603241	SAMN13925593	5166833	2022-02-22
SF_SWHIN_101	ASM2235470v1	GCF_022354705.1	PRJNA603241	SAMN13925596	5210949	2022-02-22
SF_SWHIN_104	ASM2235468v1	GCF_022354685.1	PRJNA603241	SAMN13925597	5056077	2022-02-22
SF_SWHIN_107	ASM2235464v1	GCF_022354645.1	PRJNA603241	SAMN13925599	5178980	2022-02-22
SF_SWHIN_110	ASM2235458v1	GCF_022354585.1	PRJNA603241	SAMN13925602	4720060	2022-02-22
SF_SWHIN_116	ASM2235420v1	GCF_022354205.1	PRJNA603241	SAMN13925605	4977067	2022-02-22
SF_SWHIN_97	ASM2235418v1	GCF_022354185.1	PRJNA603241	SAMN13925606	4960454	2022-02-22
SF_WW1	ASM1979357v1	GCF_019793575.1	PRJNA756111	SAMN20855216	4833862	2021-08-29
SF_Y_str-93-3063	ASM294957v1	GCF_002949575.1	PRJNA218110	SAMN08330282	4948068	2018-02-23
SF_Y_str-PE577	ASM837077v1	GCF_008370775.1	PRJNA533747	SAMN12588114	4598750	2019-09-12
SF_ATCC_12022	N/A	N/A	N/A	N/A	4755198	2022-05-04	*Obtained from ATCC Genome Portal

### Sheet: ST2
Supplementary Table 2: List of the virulence genes used in this analysis.
Group	Virulence genes	Number of genes	Category	Source
T3SS	icsB	1	T3SS	VFDB
	ipaA, ipaB, ipaC, ipaD, ipaH0722, ipaH1.4, ipaH2.5, ipaH4.5, ipaH7.8, ipaH9.8, ipaJ	11
	ipgA, ipgB1. ipgB2, ipgC, ipgD, ipgE, ipgF	7
	mxiA, mxiC, mxiD, mxiE, mxiG, mxiH, mxiI, mxiJ, mxiK, mxiL, mxiM, mxiN	12
	ospB, ospC1, ospC2, ospC3, ospC4, ospD1, opsD2, ospD3, ospE1, ospE2, ospF, ospG, ospI	13
	spa9, spa13, spa15, spa24, spa29, spa32, spa33, spa40, spa47	9
	virA, virB	2
Aerobactin	iucA, iucB, iucC, iucD	4	Others	VFDB
	iutA	1
Enterobactin	entA, entB, entC, entD, entE, entF	6	Others	VFDB
	fepA, fepB, fepC, fepD, fepG	5
Exoenzyme	icsP/sopA	1	Others	VFDB
	pic	1
	sigA	1
	sepA	1
Exotoxin	set1A, set1B	2	Others	VFDB
Ferrous iron transport	sitA, sitB, sitD	3	Others	VFDB
LPS immune modulation	gtr, gtrA, gtrB	3	Others	VFDB
Motility	icsA/virG	1	Others	VFDB
Others	virK, virF	2	Others	VFDB
Adhesin	MAM/yebT	1	SS related	[1]
Colicin	cja, colicin_1, colicin_2, cea, colicin B, colicin D, colicin E1, colicin E2, colicin E3, colicin E5, colicin E7, colicin lb	12	SS related	[2]
Group 4 capsules	yccC, yccY, yccZ	3	SS related	[3]
	ymcA, ymcB, ymcC, ymcD	4
T6SS	fha	1	SS related	[4]
	rhs/PAAR	1
	tssA, tssB, tssD1/hcp1, tssD2/hcp2, tssF, tssG, tssI/vgrG, tssJ, tssL, tssM	10
*Bolded genes are not found in any S. sonnei and S. flexneri in this analysis.
References
1	Mahmoud, R. Y. et al. The Multivalent Adhesion Molecule SSO1327 plays a key role in Shigella sonnei pathogenesis. Mol Microbiol 99, 658-673, doi:10.1111/mmi.13255 (2016).
2	De Silva, P. M. et al. Escherichia coli killing by epidemiologically successful sublineages of Shigella sonnei is mediated by colicins. EBioMedicine 97, 104822, doi:10.1016/j.ebiom.2023.104822 (2023).
3	Caboni, M. et al. An O Antigen Capsule Modulates Bacterial Pathogenesis in Shigella sonnei. PLOS Pathogens 11, e1004749, doi:10.1371/journal.ppat.1004749 (2015).
4	Anderson, M. C., Vonaesch, P., Saffarian, A., Marteyn, B. S. & Sansonetti, P. J. Shigella sonnei Encodes a Functional T6SS Used for Interbacterial Competition and Niche Occupancy. Cell Host & Microbe 21, 769-776.e763, doi:10.1016/j.chom.2017.05.004 (2017).

### Sheet: ST3
Supplementary Table 3: Trimming and mapping statistics of RNA samples
Sample	Sample ID	Map to	Total input reads	Paired reads aligned concordantly 1 time	Paired reads aligned concordantly more than 1 time	Paired reads aligned disconcordantly 1 time	Of the unaligned pairs, single mates aligned 1 time	Of the unaligned pairs, single mates aligned more than 1 time	Aligned reads	Aligned reads (%)
SS-CE 0 hpi	5SSCE0	SS	49282507	198218	1036	24471	16776	171	232198	0.471158
	6SSCE0	SS	60105529	158862	1724	27723	10943	267	193914	0.322623
	7SSCE0	SS	57741495	105498	1359	15929	11672	195	128720	0.222924
SF-CE 0 hpi	1SFCE0	SF	88240797	18153	379	1939	1300	38	21140	0.0239572
	3SFCE0	SF	108125191	38594	1750	3748	2526	121	45415.5	0.0420027
	4SFCE0	SF	87194746	24256	552	1990	2766	59	28210.5	0.0323534
SS-CE 72 hpi	5SSCE72	SS	54475779	197523	1838	38630	11122	376	243740	0.447428
	6SSCE72	SS	62581277	132841	1390	24684	14409	350	166294	0.265726
	7SSCE72	SS	58779631	206147	2040	29439	23851	456	249780	0.424942
SF-CE 72 hpi	1SFCE72	SF	129729092	257698	17889	25866	43145	3057	324554	0.250178
	3SFCE72	SF	112324137	202916	11136	18414	22605	1350	244444	0.217623
	4SFCE72	SF	109006502	156553	3280	13527	12657	400	179888	0.165025

### Sheet: ST4
Supplementary Table 4: DEGs from S. sonnei at hour 72 vs hour 0.
GeneID	Gene name	COG_category	Description	log2(FC)	P-adj
SS_ATCC29930_03823	hslU	O	this subunit has chaperone activity. The binding of ATP and its subsequent hydrolysis by HslU are essential for unfolding of protein substrates subsequently hydrolyzed by HslV. HslU recognizes the N-terminal part of its protein substrates and unfolds these before they are guided to HslV for hydrolysis	-2.9283	0.000132307
SS_ATCC29930_04848	patA	H	Catalyzes the aminotransferase reaction from putrescine to 2-oxoglutarate, leading to glutamate and 4-aminobutanal, which spontaneously cyclizes to form 1-pyrroline. Is also able to transaminate cadaverine and, in lower extent, spermidine, but not ornithine	-2.62955	0.000132307
SS_ATCC29930_01420	ynfM	P	transporter activity	-2.27633	0.0125275
SS_ATCC29930_02836	brnQ	E	Component of the transport system for branched-chain amino acids	-2.26469	0.0456619
SS_ATCC29930_02060	grxB	O	in a coupled system with glutathione reductase. Does not act as hydrogen donor for ribonucleotide reductase	-2.22992	0.00643097
SS_ATCC29930_01079	pspA	KT	The phage shock protein (psp) operon (pspABCDE) may play a significant role in the competition for survival under nutrient- or energy-limited conditions. PspA negatively regulates expression of the pspABCDE promoter and of pspG through negative regulation of the psp-specific transcriptional activator PspF. Is also required for membrane integrity, efficient translocation and maintenance of the pro…	-2.16319	0.0125275
SS_ATCC29930_04720	obgE	S	An essential GTPase which binds GTP, GDP and possibly (p)ppGpp with moderate affinity, with high nucleotide exchange rates and a fairly low GTP hydrolysis rate. Plays a role in control of the cell cycle, stress response, ribosome biogenesis and in those bacteria that undergo differentiation, in morphogenesis control	-2.14613	0.0494745
SS_ATCC29930_00261	tktB	G	Catalyzes the transfer of a two-carbon ketol group from a ketose donor to an aldose acceptor, via a covalent intermediate with the cofactor thiamine pyrophosphate	-1.99959	0.0415182
SS_ATCC29930_00058	clpB	O	Part of a stress-induced multi-chaperone system, it is involved in the recovery of the cell from heat-induced damage, in cooperation with DnaK, DnaJ and GrpE	-1.96728	0.0352309
SS_ATCC29930_02443	SS_ATCC29930_02443	S	Hok/gef family	-1.95641	0.0304252
SS_ATCC29930_01684	gapA	F	Catalyzes the oxidative phosphorylation of glyceraldehyde 3-phosphate (G3P) to 1,3-bisphosphoglycerate (BPG) using the cofactor NAD. The first reaction step involves the formation of a hemiacetal intermediate between G3P and a cysteine residue, and this hemiacetal intermediate is then oxidized to a thioester, with concomitant reduction of NAD to NADH. The reduced NADH is then exchanged with the s…	-1.90349	0.0465229
SS_ATCC29930_04489	malP	G	Phosphorylase is an important allosteric enzyme in carbohydrate metabolism. Enzymes from different sources differ in their regulatory mechanisms and in their natural substrates. However, all known phosphorylases share catalytic and structural properties	3.6172	0.0465229
SS_ATCC29930_00072	grcA	S	Acts as a radical domain for damaged PFL and possibly other radical proteins	4.60841	0.000132307

### Sheet: ST5
Supplementary Table 5: DEGs from S. flexneri at hour 72 vs hour 0.
GeneID	Gene name	COG_category	Description	log2(FC)	P-adj
SF12022_01804	SF12022_01804	N/A	hypothetical protein	-3.0072	2.34221e-08
SF12022_00910	6s	N/A	6S	-2.85085	2.5414e-10
SF12022_02615	SF12022_02615	S	hypothetical protein	-2.74939	2.5414e-10
SF12022_00057	iucD	Q	L-lysine N6-monooxygenase	-2.72929	0.0178604
SF12022_04814	hslU	O	ATP-dependent protease ATPase subunit HslU	-2.538	9.86828e-07
SF12022_03171	aroA	E	3-phosphoshikimate 1-carboxyvinyltransferase	-2.52815	2.5414e-10
SF12022_00060	iucA	Q	N(2)-citryl-N(6)-acetyl-N(6)-hydroxylysine synthase	-2.49055	0.047918
SF12022_00949	yqeF	I	Acetyl-CoA acetyltransferase	-2.42746	0.0124132
SF12022_01181	16S	N/A	16S ribosomal RNA	-2.42154	0.0336793
SF12022_01798	rfbD	M	dTDP-4-dehydrorhamnose reductase	-2.32631	0.0400199
SF12022_00135	lldD	C	L-lactate dehydrogenase	-2.31759	0.00251625
SF12022_04623	pspG	S	Phage shock protein G	-2.24954	0.0147913
SF12022_00620	rpsO	J	30S ribosomal protein S15	-2.23499	0.0080085
SF12022_00137	lldP	C	L-lactate permease	-2.21268	0.00478807
SF12022_01273	sseB	S	hypothetical protein	-2.04301	0.0343744
SF12022_02719	pspA	KT	Phage shock protein A	-1.9072	0.000641317
SF12022_02485	yniB	S	hypothetical protein	-1.89292	0.00478807
SF12022_03635	SS_ATCC29930_02443	S	hypothetical protein	-1.89096	0.0083506
SF12022_01263	iscR	K	HTH-type transcriptional regulator IscR	-1.58437	0.0316155
SF12022_00594	rplU	J	50S ribosomal protein L21	-1.54098	0.0119587
SF12022_02557	yeaG	T	hypothetical protein	-1.49477	0.047918
SF12022_00734	rpoD	K	RNA polymerase sigma factor RpoD	-1.47083	0.00151837
SF12022_00922	yqfA	S	hypothetical protein	-1.39761	0.0368343
SF12022_04164	erpA	C	Iron-sulfur cluster insertion protein ErpA	-1.36951	0.0487612
SF12022_04749	rplJ	J	50S ribosomal protein L10	-1.18029	0.0343744
SF12022_01580	ompC	M	Outer membrane protein C	1.66853	0.0123792
SF12022_04479	aspA	E	Aspartate ammonia-lyase	1.8359	0.0123792
SF12022_00573	yrbL	KLT	hypothetical protein	2.02716	0.0172121
SF12022_01173	raiA	J	Ribosome-associated inhibitor A	2.2051	2.76998e-05
SF12022_03781	acrA	M	Multidrug efflux pump subunit AcrA	2.20806	0.0437347
SF12022_03295	dps	P	DNA protection during starvation protein	2.41283	1.59264e-06
SF12022_03296	glnH	ET	Glutamine-binding periplasmic protein	2.44005	0.0344092
SF12022_02588	yebO	S	hypothetical protein	2.53186	0.0346661
SF12022_03177	focA	P	putative formate transporter 1	2.56983	0.047918
SF12022_02430	iraM	S	Anti-adapter protein IraM	2.60402	0.00309829
SF12022_01449	yfcZ	S	hypothetical protein	2.7286	0.0316578
SF12022_03066	SF12022_03066		hypothetical protein	2.95128	0.00183291
SF12022_02226	gadC	E	putative glutamate/gamma-aminobutyrate antiporter	3.14281	0.0178604
SF12022_04897	SF12022_04897		CsrC	3.39057	0.00478807
SF12022_02990	bssS	S	Biofilm regulator BssS	3.47381	1.44068e-06
SF12022_01153	bamE	M	Outer membrane protein assembly factor BamE	4.0036	0.0421181
SF12022_03783	tomB	S	Hha toxicity modulator TomB	4.00896	1.01201e-05
SF12022_04933	udp	F	Uridine phosphorylase	4.02258	0.0328711
SF12022_00203	gadA	E	Glutamate decarboxylase alpha	4.08345	0.0279785
SF12022_02896	phoQ	T	Sensor protein PhoQ	4.13564	0.047918
SF12022_03157	ycbJ	S	hypothetical protein	4.13991	0.0343744
SF12022_00363	glpD	C	Aerobic glycerol-3-phosphate dehydrogenase	4.28052	0.0083506
SF12022_04530	yjgF	J	2-iminobutanoate/2-iminopropanoate deaminase	4.28927	0.0217136
SF12022_03552	ybeL	J	hypothetical protein	4.44701	0.014907
SF12022_02346	tqsA	T	AI-2 transport protein TqsA	4.45263	0.0336793
SF12022_01117	proX	E	Glycine betaine/proline betaine-binding periplasmic protein	4.54889	0.0178604
SF12022_03196	ycaC	Q	hypothetical protein	4.55565	0.0124132
SF12022_01745	yegR	-	hypothetical protein	4.70422	0.0192601
SF12022_01194	grcA	S	Autonomous glycyl radical cofactor	4.71427	6.47828e-07
SF12022_03523	asnB	E	Asparagine synthetase B [glutamine-hydrolyzing]	4.72128	0.0192601
SF12022_03284	ybiW	C	Choline trimethylamine-lyase	4.8148	0.00507865
SF12022_00266	hdeB	M	Acid stress chaperone HdeB	4.83928	0.0151344
SF12022_00263	gadE	K	Transcriptional regulator GadE	4.90944	0.00412307
SF12022_00324	zntA	P	Lead%2C cadmium%2C zinc and mercury-transporting ATPase	4.9401	0.0167213
SF12022_01549	glpA	C	Anaerobic glycerol-3-phosphate dehydrogenase subunit A	5.00666	0.00444654
SF12022_00265	hdeA	M	Acid stress chaperone HdeA	5.13805	0.000806549
SF12022_03784	hha	K	Hemolysin expression-modulating protein Hha	5.31951	0.00151837
SF12022_00218	yhjX	P	putative MFS-type transporter YhjX	5.49891	0.00518805
SF12022_02227	gadB	E	Glutamate decarboxylase beta	5.77997	0.000641317
SF12022_01429	yfdV	U	hypothetical protein	5.80341	0.00263486
SF12022_01428	oxc	EH	Oxalyl-CoA decarboxylase	6.0886	0.000793942
SF12022_02445	ydeP	C	putative oxidoreductase	6.12383	0.000170797
SF12022_01427	frc	C	Formyl-CoA:oxalate CoA-transferase	6.7608	0.000158424
SF12022_01426	yfdX	S	Protein YfdX	6.86163	1.83406e-05
SF12022_00270	slp	M	Outer membrane protein slp	7.32918	5.96687e-05

### Sheet: ST6
Supplementary Table 6: DEGs from S. sonnei vs S. flexneri at hour 0.
GeneID	Gene name	COG_category	Description	log2(FC)	P-adj
SS_ATCC29930_00844	hiuH	F	5-hydroxyisourate hydrolase	-9.44312	4.32283e-10
SS_ATCC29930_04289	iucA	Q	N(2)-citryl-N(6)-acetyl-N(6)-hydroxylysine synthase	-5.92853	0.00891646
SS_ATCC29930_04207	lldP	C	L-lactate permease	-3.45229	0.0156559
SS_ATCC29930_02214	ompF	M	Outer membrane protein F	-2.98572	0.000193383
SS_ATCC29930_02240	aroA	E	3-phosphoshikimate 1-carboxyvinyltransferase	-2.18454	0.0148896
SS_ATCC29930_01987	icd	C	Isocitrate dehydrogenase [NADP]	-2.163	0.0489833
SS_ATCC29930_02443	SS_ATCC29930_02443	S	hypothetical protein	1.50406	0.0232952
SS_ATCC29930_05213	rpoS	K	RNA polymerase sigma factor RpoS	1.592	0.0254297
SS_ATCC29930_02352	ompX	M	Outer membrane protein X	1.71073	0.0254297
SS_ATCC29930_03470	miaA	J	tRNA dimethylallyltransferase	1.86645	0.0468777
SS_ATCC29930_01622	rplT	J	50S ribosomal protein L20	1.94973	0.0153418
SS_ATCC29930_03233	dnaK	O	Chaperone protein DnaK	1.96556	0.0170986
SS_ATCC29930_03280	osmY	S	Osmotically-inducible protein Y	2.05391	0.0450891
SS_ATCC29930_02180	ompA	M	Outer membrane protein A	2.07784	0.0318022
SS_ATCC29930_01684	gapA	F	Glyceraldehyde-3-phosphate dehydrogenase A	2.0917	0.00353255
SS_ATCC29930_04848	patA	H	Putrescine aminotransferase	2.17576	0.00170796
SS_ATCC29930_01119	uspE	T	Universal stress protein E	2.19327	0.00616906
SS_ATCC29930_00945	adhE	C	Aldehyde-alcohol dehydrogenase	2.23816	0.00616906
SS_ATCC29930_02796	bolA	K	DNA-binding transcriptional regulator BolA	2.32156	0.0140138
SS_ATCC29930_02354	dps	P	DNA protection during starvation protein	2.36963	0.00274161
SS_ATCC29930_00058	clpB	O	Chaperone protein ClpB	2.51526	0.00238418
SS_ATCC29930_05292	ygaM	S	hypothetical protein	2.57954	0.000554843
SS_ATCC29930_00659	yohC	S	Inner membrane protein YohC	2.60651	0.00315818
SS_ATCC29930_03619	yjbJ	S	hypothetical protein	2.73783	0.000109975
SS_ATCC29930_00261	tktA	G	Transketolase 2	3.00042	0.000499787
SS_ATCC29930_01913	otsA	G	Trehalose-6-phosphate synthase	3.05242	0.028494
SS_ATCC29930_00569	ompC	M	Outer membrane protein C	3.19867	4.13569e-05
SS_ATCC29930_02274	cspD	K	Cold shock-like protein CspD	3.31764	6.47567e-06
SS_ATCC29930_03135	lpxC	M	UDP-3-O-acyl-N-acetylglucosamine deacetylase	3.49428	8.73479e-14
SS_ATCC29930_04897	ygiN	S	putative quinol monooxygenase YgiN	3.60119	0.00385532
SS_ATCC29930_00302	crr	G	PTS system glucose-specific EIIA component	3.64118	2.86382e-05
SS_ATCC29930_02065	bssS	S	Biofilm regulator BssS	3.98583	0.000381122
SS_ATCC29930_01331	gadC	E	putative glutamate/gamma-aminobutyrate antiporter	4.18702	0.00315818
SS_ATCC29930_01618	himA	K	Integration host factor subunit alpha	4.31168	0.00971966
SS_ATCC29930_04380	hdeA	M	Acid stress chaperone HdeA	4.81321	0.0133841
SS_ATCC29930_01782	yebS	S	Inner membrane protein YebS	4.99935	0.0318022
SS_ATCC29930_00179	csiE	K	hypothetical protein	5.05161	0.0109441
SS_ATCC29930_01420	ynfM	P	Inner membrane transport protein YnfM	5.08641	7.73078e-06
SS_ATCC29930_05306	lhgO	S	L-2-hydroxyglutarate oxidase LhgO	5.15602	0.0318022
SS_ATCC29930_02777	cof	S	HMP-PP phosphatase	5.39785	0.00468808
SS_ATCC29930_00865	yodD	S	hypothetical protein	5.53341	0.000355168
SS_ATCC29930_04379	hdeD	S	hypothetical protein	5.59884	0.0042733
SS_ATCC29930_05285	proX	E	Glycine betaine/proline betaine-binding periplasmic protein	5.76916	0.0178243
SS_ATCC29930_04384	slp_2	S	Outer membrane protein slp	6.5947	0.000328901
SS_ATCC29930_02125	ymdF	S	hypothetical protein	11.2311	2.29944e-14

### Sheet: ST7
Supplementary Table 7: DEGs from S. sonnei vs S. flexneri at hour 72.
GeneID	Gene name	COG_category	Description	log2(FC)	P-adj
SS_ATCC29930_02657	fepE	M	Ferric enterobactin transport protein FepE	-6.28502	6.53291e-05
SS_ATCC29930_02804	SS_ATCC29930_02804	S	hypothetical protein	-6.26854	7.58205e-05
SS_ATCC29930_01472	gst	O	Glutathione S-transferase GstA	-5.51893	0.00104383
SS_ATCC29930_01426	asr	S	Acid shock protein	-4.9704	0.00468521
SS_ATCC29930_00845	yedW	K	putative transcriptional regulatory protein YedW	-4.7013	0.00390959
SS_ATCC29930_01449	uidA	G	Beta-glucuronidase	-4.67383	0.0145276
SS_ATCC29930_02508	mngR	K	Mannosyl-D-glycerate transport/metabolism system repressor MngR	-4.6595	0.0183156
SS_ATCC29930_03389	tabA	G	Toxin-antitoxin biofilm protein TabA	-4.54534	0.0202765
SS_ATCC29930_02073	mdtG_2	S	Multidrug resistance protein MdtG	-4.50719	0.0321548
SS_ATCC29930_01245	ydcL	M	hypothetical protein	-4.41963	0.0183156
SS_ATCC29930_03450	ulaA	S	Ascorbate-specific PTS system EIIC component	-4.40903	0.0377444
SS_ATCC29930_01076	goaG	E	4-aminobutyrate aminotransferase PuuE	-4.34001	0.0392249
SS_ATCC29930_03618	zur	P	Zinc uptake regulation protein	-4.0589	0.00659316
SS_ATCC29930_04846	ebgR	K	HTH-type transcriptional regulator LacR	-4.02244	2.12733e-05
SS_ATCC29930_02154	appB	C	Cytochrome bd-II ubiquinol oxidase subunit 2	-3.95421	0.0068868
SS_ATCC29930_04666	yhcN	S	Multiple stress resistance protein BhsA	-3.94255	4.05967e-06
SS_ATCC29930_01559	ydiV	K	Putative anti-FlhC(2)FlhD(4) factor YdiV	-3.92466	0.0374684
SS_ATCC29930_01451	hdhA	IQ	7-alpha-hydroxysteroid dehydrogenase	-3.75441	3.71984e-05
SS_ATCC29930_00961	SS_ATCC29930_00961		hypothetical protein	-3.6946	0.00451866
SS_ATCC29930_02763	maa	S	Maltose O-acetyltransferase	-3.55173	7.05335e-05
SS_ATCC29930_00357	cscA	G	Sucrose-6-phosphate hydrolase	-3.34234	8.93515e-06
SS_ATCC29930_05205	ygbE	S	Inner membrane protein YgbE	-3.04899	0.0235626
SS_ATCC29930_00029	smpB	J	SsrA-binding protein	-2.8732	0.00129242
SS_ATCC29930_05131	gcvA	K	Glycine cleavage system transcriptional activator	-2.86541	0.0263772
SS_ATCC29930_02152	appA	S	Periplasmic AppA protein	-2.8493	0.028275
SS_ATCC29930_04547	nirB	C	Nitrite reductase [NAD(P)H]	-2.6764	0.00694985
SS_ATCC29930_00778	yefM	D	Antitoxin YefM	-2.67451	4.86443e-05
SS_ATCC29930_00621	yeiQ	G	Mannitol 2-dehydrogenase	-2.57608	0.0494735
SS_ATCC29930_01430	tqsA	T	AI-2 transport protein TqsA	-2.5098	1.87841e-05
SS_ATCC29930_00149	yfhB	E	Phosphatidylglycerophosphatase C	-2.50488	0.0002729
SS_ATCC29930_02339	ybiW	C	Choline trimethylamine-lyase	-2.4819	0.0010754
SS_ATCC29930_01652	spy	NPTU	Periplasmic chaperone Spy	-2.45664	0.0158963
SS_ATCC29930_03118	pdhR	K	Pyruvate dehydrogenase complex repressor	-2.35087	4.86443e-05
SS_ATCC29930_02155	appC	C	Cytochrome bd-II ubiquinol oxidase subunit 1	-2.25608	0.00918557
SS_ATCC29930_04250	dinD	S	hypothetical protein	-2.23234	0.00248004
SS_ATCC29930_01867	iraM	S	Anti-adapter protein IraM	-2.1807	2.42875e-07
SS_ATCC29930_00534	glpA	C	Anaerobic glycerol-3-phosphate dehydrogenase subunit A	-2.16137	2.58516e-05
SS_ATCC29930_01817	yebE	S	Inner membrane protein YebE	-2.14591	4.74486e-06
SS_ATCC29930_00577	eco	M	Ecotin	-2.08832	0.0145276
SS_ATCC29930_04428	zntA	P	Lead%2C cadmium%2C zinc and mercury-transporting ATPase	-2.07006	0.000275777
SS_ATCC29930_01778	htpX	O	Protease HtpX	-1.98001	2.12733e-05
SS_ATCC29930_03320	cstA	T	Inner membrane protein YjiY	-1.97395	0.0398313
SS_ATCC29930_04343	yidA	S	Sugar phosphatase YidA	-1.91743	0.010379
SS_ATCC29930_02072	lpxL	M	Lipid A biosynthesis lauroyltransferase	-1.8777	0.0127758
SS_ATCC29930_04680	nanR	K	Glc operon transcriptional activator	-1.86769	0.0137749
SS_ATCC29930_00539	inaA	T	Lipopolysaccharide core heptose(I) kinase RfaP	-1.84482	0.00659316
SS_ATCC29930_00565	rcsB	K	Transcriptional regulatory protein RcsB	-1.83196	0.000868648
SS_ATCC29930_00652	cdd	F	Cytidine deaminase	-1.80227	0.00659316
SS_ATCC29930_03936	polA	L	DNA polymerase I	-1.78573	0.000541348
SS_ATCC29930_00483	yfbS	P	Sodium-dependent dicarboxylate transporter SdcS	-1.75755	0.0389956
SS_ATCC29930_02317	ybjG	I	Putative undecaprenyl-diphosphatase YbjG	-1.75333	0.0183156
SS_ATCC29930_02225	ycbJ	S	hypothetical protein	-1.73993	0.0110397
SS_ATCC29930_01993	phoP	K	Transcriptional regulatory protein PhoP	-1.73834	3.81866e-05
SS_ATCC29930_03941	dsbA	O	Thiol:disulfide interchange protein DsbA	-1.72964	0.0225834
SS_ATCC29930_01755	yoaA	KL	putative ATP-dependent helicase DinG	-1.71559	0.0208815
SS_ATCC29930_04425	dcrB	S	hypothetical protein	-1.67756	0.00162198
SS_ATCC29930_02939	frsA	S	2%2C6-dihydropseudooxynicotine hydrolase	-1.64747	0.0219999
SS_ATCC29930_01049	ribA	F	GTP cyclohydrolase-2	-1.63189	0.0183184
SS_ATCC29930_00326	ypeC	S	hypothetical protein	-1.63187	0.0272686
SS_ATCC29930_05285	proX	E	Glycine betaine/proline betaine-binding periplasmic protein	-1.57341	0.0300235
SS_ATCC29930_04086	pstS	P	Phosphate-binding protein PstS	-1.54742	0.0352541
SS_ATCC29930_01055	osmB	M	Osmotically-inducible lipoprotein B	-1.54682	0.00863645
SS_ATCC29930_02165	yccA	S	Modulator of FtsH protease YccA	-1.50687	0.00692709
SS_ATCC29930_01918	ftnB	P	Bacterial non-heme ferritin	-1.50548	0.0362842
SS_ATCC29930_01994	phoQ	T	Sensor protein PhoQ	-1.46556	0.0246562
SS_ATCC29930_02762	hha	K	Hemolysin expression-modulating protein Hha	-1.46069	0.0495998
SS_ATCC29930_03942	srkA	F	Stress response kinase A	-1.45355	0.0198863
SS_ATCC29930_01494	sodB	C	Superoxide dismutase [Fe]	-1.45147	0.00433405
SS_ATCC29930_02554	fldA	C	Flavodoxin 1	-1.43314	0.0263799
SS_ATCC29930_01678	ydjA	C	Putative NAD(P)H nitroreductase YdjA	-1.42173	0.047589
SS_ATCC29930_03456	yjfN	S	hypothetical protein	-1.41769	0.0377444
SS_ATCC29930_02761	tomB	L	Hha toxicity modulator TomB	-1.38918	0.00714386
SS_ATCC29930_04094	asnA	F	Aspartate--ammonia ligase	-1.34989	0.0216107
SS_ATCC29930_04158	yhjX	P	putative MFS-type transporter YhjX	-1.33729	0.00994182
SS_ATCC29930_04729	secG	U	Protein-export membrane protein SecG	-1.33536	0.0198863
SS_ATCC29930_03959	ubiD	H	3-octaprenyl-4-hydroxybenzoate carboxy-lyase	-1.33517	0.0193054
SS_ATCC29930_02012	ndh	C	NADH dehydrogenase	-1.32191	0.0158963
SS_ATCC29930_04816	exuR	K	Putative L-lactate dehydrogenase operon regulatory protein	-1.31392	0.0295238
SS_ATCC29930_04007	hemC	H	Porphobilinogen deaminase	-1.29664	0.0495998
SS_ATCC29930_03549	proP	EGP	Proline/betaine transporter	-1.26883	0.0483786
SS_ATCC29930_03253	rob	K	Right origin-binding protein	-1.24961	0.0183184
SS_ATCC29930_03881	cpxP	NPTU	Periplasmic protein CpxP	-1.24927	0.00580146
SS_ATCC29930_04708	mlaF	P	putative phospholipid import ATP-binding protein MlaF	-1.21646	0.013457
SS_ATCC29930_01120	fnr	K	Fumarate and nitrate reduction regulatory protein	-1.17995	0.0158963
SS_ATCC29930_02218	ycbB	M	hypothetical protein	-1.15605	0.00659316
SS_ATCC29930_00569	ompC	M	Outer membrane protein C	1.07051	0.00158698
SS_ATCC29930_04380	hdeA	M	Acid stress chaperone HdeA	1.07251	0.00431347
SS_ATCC29930_01519	ycfS	M	putative L%2CD-transpeptidase YnhG	1.10251	0.0495998
SS_ATCC29930_03738	hupA	L	DNA-binding protein HU-alpha	1.12923	0.0383511
SS_ATCC29930_05301	ygaU	S	hypothetical protein	1.17924	0.00319574
SS_ATCC29930_03259	yjjK	S	Energy-dependent translational throttle protein EttA	1.19792	0.0266567
SS_ATCC29930_01518	lpp	M	Major outer membrane lipoprotein Lpp	1.20636	0.00716876
SS_ATCC29930_01382	ydfG	S	NADP-dependent 3-hydroxy acid dehydrogenase YdfG	1.2109	0.0205403
SS_ATCC29930_04897	ygiN	S	putative quinol monooxygenase YgiN	1.24336	0.0326703
SS_ATCC29930_05266	csrA	J	Carbon storage regulator	1.24638	0.0147764
SS_ATCC29930_02510	sucC	F	Succinate--CoA ligase [ADP-forming] subunit beta	1.258	0.00784012
SS_ATCC29930_03425	cysQ	P	3'(2')%2C5'-bisphosphate nucleotidase CysQ	1.27527	0.0267561
SS_ATCC29930_02385	ybhL	S	Inner membrane protein YbhL	1.29467	0.0365411
SS_ATCC29930_01767	manY	G	PTS system mannose-specific EIIC component	1.33604	0.0162048
SS_ATCC29930_00261	tktA	G	Transketolase 2	1.33924	0.000278563
SS_ATCC29930_01622	rplT	J	50S ribosomal protein L20	1.34011	0.0441038
SS_ATCC29930_04381	hdeB	M	Acid stress chaperone HdeB	1.34344	0.00189564
SS_ATCC29930_04991	speA	H	Biosynthetic arginine decarboxylase	1.34708	0.0147415
SS_ATCC29930_02262	lrp	K	Leucine-responsive regulatory protein	1.35652	0.00541006
SS_ATCC29930_03619	yjbJ	S	hypothetical protein	1.35941	0.0209334
SS_ATCC29930_01239	ydcH	S	hypothetical protein	1.37206	0.00556387
SS_ATCC29930_02512	sucA	F	2-oxoglutarate dehydrogenase E1 component	1.37288	0.00784012
SS_ATCC29930_04318	tisB		Small toxic protein TisB	1.37642	0.00104383
SS_ATCC29930_00498	nuoL	CP	NADH-quinone oxidoreductase subunit L	1.40456	0.0341282
SS_ATCC29930_00087	lepB	U	Signal peptidase I	1.4076	0.00890057
SS_ATCC29930_01766	manX	G	PTS system mannose-specific EIIAB component	1.41443	0.00468521
SS_ATCC29930_04105	atpG	C	ATP synthase gamma chain	1.47067	0.0118513
SS_ATCC29930_01768	manZ	G	PTS system mannose-specific EIID component	1.56827	0.00315673
SS_ATCC29930_02514	sdhB	C	Succinate dehydrogenase iron-sulfur subunit	1.57098	0.00863645
SS_ATCC29930_00493	nuoG	C	NADH-quinone oxidoreductase subunit G	1.60225	0.00433405
SS_ATCC29930_03206	carB	F	Carbamoyl-phosphate synthase large chain	1.61395	0.0325587
SS_ATCC29930_03385	argI	E	Ornithine carbamoyltransferase subunit I	1.62555	0.0134158
SS_ATCC29930_03017	metQ	P	D-methionine-binding lipoprotein MetQ	1.62942	0.0325587
SS_ATCC29930_00727	yegP	S	hypothetical protein	1.64403	0.0226797
SS_ATCC29930_01636	ydjN	U	L-cystine uptake protein TcyP	1.66809	0.0023004
SS_ATCC29930_00953	oppF	P	Oligopeptide transport ATP-binding protein OppF	1.70027	0.0352541
SS_ATCC29930_01378	ydeH	T	Diguanylate cyclase YdeH	1.75505	0.0119475
SS_ATCC29930_04807	yhaH	S	Inner membrane protein YhaH	1.76151	0.0158963
SS_ATCC29930_03783	argH	E	Argininosuccinate lyase	1.77647	0.00581492
SS_ATCC29930_00949	oppA	E	Periplasmic oligopeptide-binding protein	1.77997	0.0426014
SS_ATCC29930_04221	tdh	C	L-threonine 3-dehydrogenase	1.83715	0.0272686
SS_ATCC29930_04106	atpD	F	ATP synthase subunit beta	1.83996	4.06962e-05
SS_ATCC29930_03633	malM	S	hypothetical protein	1.86359	0.01322
SS_ATCC29930_04967	yggL	S	hypothetical protein	1.86633	0.0198863
SS_ATCC29930_01633	yniB	S	hypothetical protein	1.87994	0.00433405
SS_ATCC29930_04404	dtpB	U	Dipeptide and tripeptide permease B	1.88126	0.0198863
SS_ATCC29930_04744	rpsO	J	30S ribosomal protein S15	1.91945	0.0198863
SS_ATCC29930_00430	fadL	M	Long-chain fatty acid transport protein	1.93243	0.0134594
SS_ATCC29930_02297	artJ	ET	ABC transporter arginine-binding protein 1	1.93988	0.000881823
SS_ATCC29930_02000	potD	P	Spermidine/putrescine-binding periplasmic protein	1.94294	0.0209334
SS_ATCC29930_04107	atpC	C	ATP synthase epsilon chain	2.00011	2.9646e-05
SS_ATCC29930_04406	uspB	S	Universal stress protein B	2.00549	0.00189564
SS_ATCC29930_00296	cysW	P	Sulfate transport system permease protein CysW	2.02543	0.0362842
SS_ATCC29930_04690	gltB	E	Glutamate synthase [NADPH] large chain	2.03809	0.000520384
SS_ATCC29930_00784	yeeE	S	hypothetical protein	2.07881	0.0158963
SS_ATCC29930_00841	zinT	S	Metal-binding protein ZinT	2.09678	0.0471281
SS_ATCC29930_02854	psiF	S	Phosphate starvation-inducible protein PsiF	2.09981	0.000182679
SS_ATCC29930_02646	cstA	T	Carbon starvation protein A	2.13406	0.0002729
SS_ATCC29930_01913	otsA	G	Trehalose-6-phosphate synthase	2.14981	2.46885e-06
SS_ATCC29930_03956	fadB	I	Fatty acid oxidation complex subunit alpha	2.15362	0.00590157
SS_ATCC29930_03494	ecnB	S	hypothetical protein	2.16677	0.00197309
SS_ATCC29930_02583	gltK	E	Glutamate/aspartate import permease protein GltK	2.17965	0.0124226
SS_ATCC29930_03554	phnB	S	hypothetical protein	2.20829	0.00103694
SS_ATCC29930_05304	gabT	E	4-aminobutyrate aminotransferase GabT	2.24484	0.00742586
SS_ATCC29930_00865	yodD	S	hypothetical protein	2.274	0.000549672
SS_ATCC29930_01025	trpA	E	Tryptophan synthase alpha chain	2.2792	0.015641
SS_ATCC29930_05203	cysN	H	Sulfate adenylyltransferase subunit 1	2.33099	0.000219148
SS_ATCC29930_03590	acsA	F	Acetyl-coenzyme A synthetase	2.33236	2.36414e-06
SS_ATCC29930_02661	fepA	P	Ferrienterobactin receptor	2.35875	0.0120038
SS_ATCC29930_00179	csiE	K	hypothetical protein	2.38218	4.06962e-05
SS_ATCC29930_00659	yohC	S	Inner membrane protein YohC	2.39776	0.000278563
SS_ATCC29930_00646	mglC	G	Galactoside transport system permease protein MglC	2.40614	0.0164195
SS_ATCC29930_02777	cof	S	HMP-PP phosphatase	2.41181	0.00158698
SS_ATCC29930_00861	yodC	S	hypothetical protein	2.4384	0.0332803
SS_ATCC29930_02360	mcbA	S	Multiple stress resistance protein BhsA	2.44786	2.72945e-06
SS_ATCC29930_01782	yebS	S	Inner membrane protein YebS	2.44853	0.00772722
SS_ATCC29930_02184	rmf	J	Ribosome modulation factor	2.45909	4.86443e-05
SS_ATCC29930_04230	rfaJ	M	General stress protein A	2.49098	0.00458591
SS_ATCC29930_04488	malT	K	HTH-type transcriptional regulator MalT	2.53424	1.6924e-06
SS_ATCC29930_00774	hisC	E	Histidinol-phosphate aminotransferase	2.53677	0.0391228
SS_ATCC29930_02834	malZ	G	Maltodextrin glucosidase	2.53693	0.0185092
SS_ATCC29930_02418	pgl	F	6-phosphogluconolactonase	2.58475	0.00119528
SS_ATCC29930_03977	metE	E	5-methyltetrahydropteroyltriglutamate--homocysteine methyltransferase	2.59181	0.00714386
SS_ATCC29930_04848	patA	H	Putrescine aminotransferase	2.60509	7.79597e-11
SS_ATCC29930_05202	cysD	H	Sulfate adenylyltransferase subunit 2	2.64032	0.00144581
SS_ATCC29930_04491	malQ	G	4-alpha-glucanotransferase	2.65719	0.000292544
SS_ATCC29930_04231	rfaI	M	General stress protein A	2.71514	0.00863645
SS_ATCC29930_02871	tauA	P	Taurine-binding periplasmic protein	2.72681	0.000986002
SS_ATCC29930_02274	cspD	K	Cold shock-like protein CspD	2.75772	3.33404e-06
SS_ATCC29930_02109	efeO	P	Iron uptake system component EfeO	2.78166	0.000149488
SS_ATCC29930_01618	himA	K	Integration host factor subunit alpha	2.78757	4.71301e-11
SS_ATCC29930_03135	lpxC	M	UDP-3-O-acyl-N-acetylglucosamine deacetylase	2.81051	2.1229e-05
SS_ATCC29930_02868	tauD	Q	Alpha-ketoglutarate-dependent taurine dioxygenase	2.875	0.0119475
SS_ATCC29930_03635	malK	P	Maltose/maltodextrin import ATP-binding protein MalK	2.87976	2.73188e-05
SS_ATCC29930_05303	gabP	E	GABA permease	2.89951	0.00580146
SS_ATCC29930_03634	lamB	M	Maltoporin	2.90548	1.15176e-07
SS_ATCC29930_00644	mglB	G	D-galactose-binding periplasmic protein	2.97878	0.000219148
SS_ATCC29930_03837	sbp	P	Sulfate-binding protein	2.98776	0.0126313
SS_ATCC29930_04489	malP	G	Maltodextrin phosphorylase	3.01026	0.000186826
SS_ATCC29930_04812	yqjD	S	hypothetical protein	3.01161	0.000182679
SS_ATCC29930_02110	efeU	P	Ferrous iron permease EfeU	3.08434	0.0244582
SS_ATCC29930_01657	astA	E	Arginine N-succinyltransferase	3.12754	0.003547
SS_ATCC29930_04153	dppA	E	Periplasmic dipeptide transport protein	3.41212	2.1229e-05
SS_ATCC29930_03748	thiF	H	Sulfur carrier protein ThiS adenylyltransferase	3.5326	0.0158963
SS_ATCC29930_05305	gabD	C	Succinate-semialdehyde dehydrogenase [NADP(+)] GabD	3.69808	0.000612735
SS_ATCC29930_03414	ytfQ	G	ABC transporter periplasmic-binding protein YtfQ	3.70367	0.000278563
SS_ATCC29930_03593	actP	P	Cation/acetate symporter ActP	3.7039	0.000520384
SS_ATCC29930_01654	astB	E	N-succinylarginine dihydrolase	3.72528	0.0196153
SS_ATCC29930_01673	gdhA	E	NADP-specific glutamate dehydrogenase	3.85242	1.15176e-07
SS_ATCC29930_01304	narZ	C	Respiratory nitrate reductase 2 alpha chain	3.86114	7.79597e-11
SS_ATCC29930_03751	thiH	C	2-iminoacetate synthase	3.90349	4.74486e-06
SS_ATCC29930_05307	csiD	C	Protein CsiD	3.95284	1.6924e-06
SS_ATCC29930_05306	lhgO	S	L-2-hydroxyglutarate oxidase LhgO	4.02956	1.23938e-05
SS_ATCC29930_01420	ynfM	P	Inner membrane transport protein YnfM	4.07855	6.66534e-13
SS_ATCC29930_04150	dppD	EP	Oligopeptide transport ATP-binding protein OppD	4.08253	0.00887776
SS_ATCC29930_04948	Z012_09305	MU	Serine protease pet autotransporter	4.31035	1.08944e-18
SS_ATCC29930_03746	thiC	H	Phosphomethylpyrimidine synthase	4.5155	1.55031e-16
SS_ATCC29930_03747	thiE	H	Thiamine-phosphate synthase	4.57344	0.000219148
SS_ATCC29930_02685	rhsA_3	M	putative deoxyribonuclease RhsA	4.6684	0.0213498
SS_ATCC29930_04827	sstT	E	Serine/threonine transporter SstT	5.09912	5.40952e-06
SS_ATCC29930_04149	dppF	P	Oligopeptide transport ATP-binding protein OppF	5.10272	0.0110397
SS_ATCC29930_02910	icsA	MU	Outer membrane protein IcsA autotransporter	5.36107	0.00684445
SS_ATCC29930_01968	hlyE	O	Hemolysin E%2C chromosomal	5.68721	0.0441038
SS_ATCC29930_01668	ynjE	M	Thiosulfate sulfurtransferase YnjE	5.86935	0.00659316
SS_ATCC29930_03720	aceA	C	Isocitrate lyase	6.12545	0.000164203
SS_ATCC29930_04187	xylA	G	Xylose isomerase	6.35364	0.000889517
SS_ATCC29930_04359	purP	S	Adenine permease AdeP	6.71367	0.000182679
SS_ATCC29930_03750	thiG	H	Thiazole synthase	7.07597	7.05335e-05
SS_ATCC29930_02125	ymdF	S	hypothetical protein	12.333	1.4208e-60
